# Microtubule Nucleation by Single Human γTuRC in a Partly Open Asymmetric Conformation

**DOI:** 10.1101/853218

**Authors:** Tanja Consolati, Julia Locke, Johanna Roostalu, Jayant Asthana, Wei Ming Lim, Julian Gannon, Fabrizio Martino, Alessandro Costa, Thomas Surrey

## Abstract

The γ-tubulin ring complex (γTuRC) is the major microtubule nucleator in cells. However, the mechanism of its regulation is not understood. Here, we purified human γTuRC and quantitatively characterized its nucleation properties in a TIRF microscopy-based real-time nucleation assay. We find that microtubule nucleation by γTuRC is kinetically inhibited compared to microtubule elongation. Determining the cryo-EM structure of γTuRC at 4 Å resolution reveals an asymmetric conformation with only part of the complex in a ‘closed’ conformation matching the microtubule geometry. Several factors stabilise the closed conformation. One is actin in the core of the complex and others, likely MZT1 or MZT2, line the outer perimeter of the closed part of γTuRC. The opposed side of γTuRC is in an ‘open’, nucleation-incompetent conformation, leading to a structural asymmetry, explaining the kinetic inhibition of nucleation by human γTuRC. Our data suggest possible regulatory mechanisms for microtubule nucleation by γTuRC closure.
