## SupplementaryMaterial_Consolati for "Microtubule Nucleation by Single Human γTuRC in a Partly Open Asymmetric Conformation"

### Sheet: Sheet1
Protein IDs	Majority protein IDs	Protein names	Gene names	Score	MS/MS count	Q-value	iBAQ Total
P23258	P23258	Tubulin gamma-1 chain	TUBG1	323.31	519	0	33.2167
Q9BSJ2	Q9BSJ2	Gamma-tubulin complex component 2	TUBGCP2	323.31	746	0	32.2101
Q96CW5	Q96CW5	Gamma-tubulin complex component 3	TUBGCP3	323.31	556	0	31.7719
P68363;Q9H853	P68363	Tubulin alpha-1B chain	TUBA1B	298.09	211	0	31.6586
P68371	P68371	Tubulin beta-4B chain	TUBB4B	289.48	275	0	30.9223
Q9UGJ1	Q9UGJ1	Gamma-tubulin complex component 4	TUBGCP4	236.09	206	0	30.5211
Q6P582	Q6P582	Mitotic-spindle organizing protein 2A	MZT2A	75.994	35	0	30.4563
P07437;A6NNZ2;CON__ENSEMBL:ENSBTAP00000025008;Q9H4B7	P07437	Tubulin beta chain	TUBB	68.002	55	0	29.522
P63261	P63261	Actin, cytoplasmic 2;Actin, cytoplasmic 2, N-terminally processed	ACTG1	167.08	113	0	29.4341
Q6NZ67	Q6NZ67	Mitotic-spindle organizing protein 2B	MZT2B	21.155	10	0	29.2725
Q96RT8	Q96RT8	Gamma-tubulin complex component 5	TUBGCP5	323.31	343	0	29.2054
Q96RT7	Q96RT7	Gamma-tubulin complex component 6	TUBGCP6	323.31	397	0	29.1571
P11182	P11182	Lipoamide acyltransferase component of branched-chain alpha-keto acid dehydrogenase complex, mitochondrial	DBT	132.88	170	0	28.9514
Q7Z6B0	Q7Z6B0	Coiled-coil domain-containing protein 91	CCDC91	149.1	124	0	28.8449
P62263	P62263	40S ribosomal protein S14	RPS14	65.232	32	0	28.5983
Q9Y5B8	Q9Y5B8	Nucleoside diphosphate kinase 7	NME7	99.268	82	0	28.5134
P62269	P62269	40S ribosomal protein S18	RPS18	71.213	49	0	28.4993
P60866	P60866	40S ribosomal protein S20	RPS20	24.87	26	0	28.4917
Q08AG7	Q08AG7	Mitotic-spindle organizing protein 1	MZT1	89.506	16	0	28.3912
P08865	P08865	40S ribosomal protein SA	RPSA	133.94	41	0	28.2748
P30050	P30050	60S ribosomal protein L12	RPL12	59.394	22	0	28.1102
Q01813	Q01813	ATP-dependent 6-phosphofructokinase, platelet type	PFKP	201.26	148	0	28.0672
P63244	P63244	Guanine nucleotide-binding protein subunit beta-2-like 1;Guanine nucleotide-binding protein subunit beta-2-like 1, N-terminally processed	GNB2L1	170.47	78	0	28.0619
P63173	P63173	60S ribosomal protein L38	RPL38	12.439	22	0	28.0608
P62249	P62249	40S ribosomal protein S16	RPS16	23.778	40	0	28.0305
P62888	P62888	60S ribosomal protein L30	RPL30	47.553	22	0	27.9684
P23396	P23396	40S ribosomal protein S3	RPS3	102.04	66	0	27.9459
P05388;Q8NHW5	P05388;Q8NHW5	60S acidic ribosomal protein P0;60S acidic ribosomal protein P0-like	RPLP0;RPLP0P6	66.644	49	0	27.9215
P61513;A6NKH3	P61513	60S ribosomal protein L37a	RPL37A	12.516	17	0	27.8687
P62913	P62913	60S ribosomal protein L11	RPL11	24.739	28	0	27.8687
P62851	P62851	40S ribosomal protein S25	RPS25	11.282	13	0	27.8628
P05387	P05387	60S acidic ribosomal protein P2	RPLP2	34.667	18	0	27.8298
Q13085;O00763	Q13085	Acetyl-CoA carboxylase 1;Biotin carboxylase	ACACA	323.31	447	0	27.8258
P61353	P61353	60S ribosomal protein L27	RPL27	45.713	25	0	27.8193
P39019	P39019	40S ribosomal protein S19	RPS19	35.833	34	0	27.7775
P62277	P62277	40S ribosomal protein S13	RPS13	36.203	34	0	27.7548
P62917	P62917	60S ribosomal protein L8	RPL8	39.278	43	0	27.7178
P62906	P62906	60S ribosomal protein L10a	RPL10A	30.448	33	0	27.7038
P46777	P46777	60S ribosomal protein L5	RPL5	37.507	56	0	27.6849
P50914	P50914	60S ribosomal protein L14	RPL14	23.444	21	0	27.5973
P05386	P05386	60S acidic ribosomal protein P1	RPLP1	3.4568	4	0	27.5807
P46782	P46782	40S ribosomal protein S5;40S ribosomal protein S5, N-terminally processed	RPS5	44.561	44	0	27.5689
P62241	P62241	40S ribosomal protein S8	RPS8	68.551	34	0	27.4663
P46781	P46781	40S ribosomal protein S9	RPS9	41.137	47	0	27.4661
P27635;Q96L21	P27635	60S ribosomal protein L10	RPL10	25.874	39	0	27.4546
P25398	P25398	40S ribosomal protein S12	RPS12	26.996	31	0	27.4539
P18077	P18077	60S ribosomal protein L35a	RPL35A	14.043	21	0	27.4485
P42677;Q71UM5	P42677	40S ribosomal protein S27	RPS27	19.967	17	0	27.4017
P42766	P42766	60S ribosomal protein L35	RPL35	12.195	11	0	27.4
P62081	P62081	40S ribosomal protein S7	RPS7	25.814	29	0	27.3364
P62701;P22090;Q8TD47	P62701	40S ribosomal protein S4, X isoform	RPS4X	53.881	53	0	27.3039
Q02543	Q02543	60S ribosomal protein L18a	RPL18A	34.543	29	0	27.2787
P62829	P62829	60S ribosomal protein L23	RPL23	29.575	18	0	27.2423
P61313	P61313	60S ribosomal protein L15	RPL15	21.873	29	0	27.2365
Q9BQE3	Q9BQE3	Tubulin alpha-1C chain	TUBA1C	50.453	29	0	27.2351
P04792	P04792	Heat shock protein beta-1	HSPB1	50.462	36	0	27.2082
P46778	P46778	60S ribosomal protein L21	RPL21	18.119	12	0	27.1502
P61247	P61247	40S ribosomal protein S3a	RPS3A	52.003	55	0	27.149
P39023;Q92901	P39023	60S ribosomal protein L3	RPL3	48.824	66	0	27.1461
P18124	P18124	60S ribosomal protein L7	RPL7	58.543	45	0	27.1279
P62244	P62244	40S ribosomal protein S15a	RPS15A	22.565	24	0	27.1266
P62280	P62280	40S ribosomal protein S11	RPS11	30.827	29	0	27.122
P18621	P18621	60S ribosomal protein L17	RPL17	24.725	33	0	27.1045
Q9Y3U8	Q9Y3U8	60S ribosomal protein L36	RPL36	12.177	16	0	27.0726
P62424	P62424	60S ribosomal protein L7a	RPL7A	45.813	43	0	27.0685
P61254;Q9UNX3	P61254;Q9UNX3	60S ribosomal protein L26;60S ribosomal protein L26-like 1	RPL26;RPL26L1	31.041	22	0	27.0342
P46783;Q9NQ39	P46783;Q9NQ39	40S ribosomal protein S10;Putative 40S ribosomal protein S10-like	RPS10;RPS10P5	11.915	30	0	27.0341
P62857	P62857	40S ribosomal protein S28	RPS28	16.703	8	0	26.917
P46779	P46779	60S ribosomal protein L28	RPL28	22.254	32	0	26.8899
Q07020	Q07020	60S ribosomal protein L18	RPL18	23.233	12	0	26.8174
P40429;Q6NVV1	P40429	60S ribosomal protein L13a	RPL13A	37.896	22	0	26.7903
P62750	P62750	60S ribosomal protein L23a	RPL23A	15.009	25	0	26.7811
P26373	P26373	60S ribosomal protein L13	RPL13	27.979	22	0	26.7809
P67809;Q9Y2T7	P67809	Nuclease-sensitive element-binding protein 1	YBX1	60.945	26	0	26.7771
P63220	P63220	40S ribosomal protein S21	RPS21	38.562	22	0	26.7081
P62266	P62266	40S ribosomal protein S23	RPS23	11.014	13	0	26.6984
P08708	P08708	40S ribosomal protein S17	RPS17	12.11	13	0	26.6576
P46776	P46776	60S ribosomal protein L27a	RPL27A	18.801	13	0	26.6533
P83731	P83731	60S ribosomal protein L24	RPL24	18.133	22	0	26.6374
Q13310;P0CB38	Q13310	Polyadenylate-binding protein 4	PABPC4	119.81	71	0	26.6022
P62899	P62899	60S ribosomal protein L31	RPL31	11.617	17	0	26.5869
P35268	P35268	60S ribosomal protein L22	RPL22	25.428	12	0	26.5417
P19388	P19388	DNA-directed RNA polymerases I, II, and III subunit RPABC1	POLR2E	41.783	31	0	26.4487
Q9NQG5	Q9NQG5	Regulation of nuclear pre-mRNA domain-containing protein 1B	RPRD1B	66.151	35	0	26.3465
P13639;Q15029	P13639	Elongation factor 2	EEF2	107.19	102	0	26.3358
P11940;Q9H361;Q4VXU2;Q5JQF8	P11940;Q9H361	Polyadenylate-binding protein 1;Polyadenylate-binding protein 3	PABPC1;PABPC3	52.59	52	0	26.279
P30876	P30876	DNA-directed RNA polymerase II subunit RPB2	POLR2B	224.96	150	0	26.2544
P62979;P62987;P0CG47;P0CG48	P62979;P62987;P0CG47;P0CG48	Ubiquitin-40S ribosomal protein S27a;Ubiquitin;40S ribosomal protein S27a;Ubiquitin-60S ribosomal protein L40;Ubiquitin;60S ribosomal protein L40;Polyubiquitin-B;Ubiquitin;Polyubiquitin-C;Ubiquitin	RPS27A;UBA52;UBB;UBC	21.539	16	0	26.2194
P49207	P49207	60S ribosomal protein L34	RPL34	8.0607	9	0	26.1759
P53803	P53803	DNA-directed RNA polymerases I, II, and III subunit RPABC4	POLR2K	3.2711	4	0	26.09
P32969	P32969	60S ribosomal protein L9	RPL9	14.903	15	0	26.0813
P62910	P62910	60S ribosomal protein L32	RPL32	15.709	16	0	26.0803
P19338	P19338	Nucleolin	NCL	85.925	64	0	26.0249
Q5VTE0;P68104;Q05639	Q5VTE0;P68104;Q05639	Putative elongation factor 1-alpha-like 3;Elongation factor 1-alpha 1;Elongation factor 1-alpha 2	EEF1A1P5;EEF1A1;EEF1A2	34.572	34	0	26.0081
Q96P16	Q96P16	Regulation of nuclear pre-mRNA domain-containing protein 1A	RPRD1A	66.651	45	0	25.9963
P36578	P36578	60S ribosomal protein L4	RPL4	60.349	40	0	25.985
P62273	P62273	40S ribosomal protein S29	RPS29	5.3635	4	0	25.9524
P62753	P62753	40S ribosomal protein S6	RPS6	29.776	17	0	25.9051
P06493;Q00535;P24941;P11802;Q00526;Q00534;P50750;Q96Q40;O94921;Q07002;Q00536;Q00537;Q9NYV4;Q14004	P06493	Cyclin-dependent kinase 1	CDK1	61.593	33	0	25.8983
P15880	P15880	40S ribosomal protein S2	RPS2	24.93	27	0	25.8296
P84098	P84098	60S ribosomal protein L19	RPL19	25.902	21	0	25.8097
P22087	P22087	rRNA 2-O-methyltransferase fibrillarin	FBL	52.194	37	0	25.8069
Q13263	Q13263	Transcription intermediary factor 1-beta	TRIM28	86.545	72	0	25.7686
P52434	P52434	DNA-directed RNA polymerases I, II, and III subunit RPABC3	POLR2H	21.577	14	0	25.7025
P62861	P62861	40S ribosomal protein S30	FAU	2.3206	3	0	25.6592
P19387	P19387	DNA-directed RNA polymerase II subunit RPB3	POLR2C	74.042	26	0	25.6386
Q59GN2;P62891	Q59GN2;P62891	Putative 60S ribosomal protein L39-like 5;60S ribosomal protein L39	RPL39P5;RPL39	2.9495	3	0	25.6333
O14828	O14828	Secretory carrier-associated membrane protein 3	SCAMP3	47.717	19	0	25.6039
P68366	P68366	Tubulin alpha-4A chain	TUBA4A	18.808	10	0	25.5943
P35237	P35237	Serpin B6	SERPINB6	56.427	33	0	25.5794
P08237	P08237	ATP-dependent 6-phosphofructokinase, muscle type	PFKM	105.09	64	0	25.5655
P17858	P17858	ATP-dependent 6-phosphofructokinase, liver type	PFKL	89.132	62	0	25.5588
Q93077;Q7L7L0;P04908;Q99878;Q96KK5;Q71UI9;P0C0S5;Q9BTM1;Q16777;Q6FI13;P20671;P0C0S8;Q96QV6;P16104;Q8IUE6	Q93077;Q7L7L0;P04908;Q99878;Q96KK5;Q71UI9;P0C0S5;Q9BTM1;Q16777;Q6FI13;P20671;P0C0S8;Q96QV6;P16104	Histone H2A type 1-C;Histone H2A type 3;Histone H2A type 1-B/E;Histone H2A type 1-J;Histone H2A type 1-H;Histone H2A.V;Histone H2A.Z;Histone H2A.J;Histone H2A type 2-C;Histone H2A type 2-A;Histone H2A type 1-D;Histone H2A type 1;Histone H2A type 1-A;Histone H2AX	HIST1H2AC;HIST3H2A;HIST1H2AB;HIST1H2AJ;HIST1H2AH;H2AFV;H2AFZ;H2AFJ;HIST2H2AC;HIST2H2AA3;HIST1H2AD;HIST1H2AG;HIST1H2AA;H2AFX	5.8034	6	0	25.527
O00425;Q9Y6M1	O00425	Insulin-like growth factor 2 mRNA-binding protein 3	IGF2BP3	88.683	53	0	25.4219
Q04941	Q04941	Proteolipid protein 2	PLP2	9.1898	5	0	25.387
Q9Y265	Q9Y265	RuvB-like 1	RUVBL1	56.823	37	0	25.3757
P24928	P24928	DNA-directed RNA polymerase II subunit RPB1	POLR2A	227.33	155	0	25.3286
Q5JNZ5;P62854	Q5JNZ5;P62854	Putative 40S ribosomal protein S26-like 1;40S ribosomal protein S26	RPS26P11;RPS26	3.7373	6	0	25.322
P62841	P62841	40S ribosomal protein S15	RPS15	9.1989	12	0	25.2723
P62847	P62847	40S ribosomal protein S24	RPS24	8.9834	9	0	25.2503
P08238;P07900;Q58FF7;Q14568;P14625;Q58FF6	P08238	Heat shock protein HSP 90-beta	HSP90AB1	93.429	54	0	25.2234
O43760	O43760	Synaptogyrin-2	SYNGR2	11.121	11	0	25.2082
Q969Q0	Q969Q0	60S ribosomal protein L36a-like	RPL36AL	6.8409	6	0	25.196
Q13151	Q13151	Heterogeneous nuclear ribonucleoprotein A0	HNRNPA0	34.826	17	0	25.1916
Q00577	Q00577	Transcriptional activator protein Pur-alpha	PURA	28.813	12	0	25.088
P36954	P36954	DNA-directed RNA polymerase II subunit RPB9	POLR2I	32.014	15	0	25.0326
Q9Y230	Q9Y230	RuvB-like 2	RUVBL2	71.022	46	0	25.0135
P62875	P62875	DNA-directed RNA polymerases I, II, and III subunit RPABC5	POLR2L	2.0532	3	0	25.0109
P31327	P31327	Carbamoyl-phosphate synthase [ammonia], mitochondrial	CPS1	139.11	122	0	24.9888
P31689	P31689	DnaJ homolog subfamily A member 1	DNAJA1	24.806	20	0	24.9589
Q8NC51	Q8NC51	Plasminogen activator inhibitor 1 RNA-binding protein	SERBP1	50.677	15	0	24.9473
Q9Y5L4	Q9Y5L4	Mitochondrial import inner membrane translocase subunit Tim13	TIMM13	35.598	7	0	24.9335
Q12905	Q12905	Interleukin enhancer-binding factor 2	ILF2	28.283	26	0	24.9171
P47914	P47914	60S ribosomal protein L29	RPL29	4.7113	5	0	24.7995
O15126	O15126	Secretory carrier-associated membrane protein 1	SCAMP1	40.179	24	0	24.7711
Q9NRH3	Q9NRH3	Tubulin gamma-2 chain	TUBG2	15.077	17	0	24.7667
Q99880;Q99879;Q99877;Q93079;Q8N257;Q5QNW6;Q16778;P62807;P58876;P57053;P33778;P23527;P06899;O60814;Q96A08	Q99880;Q99879;Q99877;Q93079;Q8N257;Q5QNW6;Q16778;P62807;P58876;P57053;P33778;P23527;P06899;O60814;Q96A08	Histone H2B type 1-L;Histone H2B type 1-M;Histone H2B type 1-N;Histone H2B type 1-H;Histone H2B type 3-B;Histone H2B type 2-F;Histone H2B type 2-E;Histone H2B type 1-C/E/F/G/I;Histone H2B type 1-D;Histone H2B type F-S;Histone H2B type 1-B;Histone H2B type 1-O;Histone H2B type 1-J;Histone H2B type 1-K;Histone H2B type 1-A	HIST1H2BL;HIST1H2BM;HIST1H2BN;HIST1H2BH;HIST3H2BB;HIST2H2BF;HIST2H2BE;HIST1H2BC;HIST1H2BD;H2BFS;HIST1H2BB;HIST1H2BO;HIST1H2BJ;HIST1H2BK;HIST1H2BA	10.473	11	0	24.7476
P52435;Q9H1A7;Q9GZM3	P52435;Q9H1A7;Q9GZM3	DNA-directed RNA polymerase II subunit RPB11-a;DNA-directed RNA polymerase II subunit RPB11-b2;DNA-directed RNA polymerase II subunit RPB11-b1	POLR2J;POLR2J3;POLR2J2	9.6943	10	0	24.6994
Q02878	Q02878	60S ribosomal protein L6	RPL6	21.748	19	0	24.6727
Q14258	Q14258	E3 ubiquitin/ISG15 ligase TRIM25	TRIM25	59.804	39	0	24.6243
P14866	P14866	Heterogeneous nuclear ribonucleoprotein L	HNRNPL	19.747	20	0	24.4904
P27708	P27708	CAD protein;Glutamine-dependent carbamoyl-phosphate synthase;Aspartate carbamoyltransferase;Dihydroorotase	CAD	196.53	124	0	24.3429
O15127	O15127	Secretory carrier-associated membrane protein 2	SCAMP2	25.649	5	0	24.298
Q16563	Q16563	Synaptophysin-like protein 1	SYPL1	7.6959	5	0	24.1873
Q9NR30;Q9BQ39	Q9NR30	Nucleolar RNA helicase 2	DDX21	33.386	36	0	24.0932
O60884	O60884	DnaJ homolog subfamily A member 2	DNAJA2	37.672	20	0	24.0252
O43390	O43390	Heterogeneous nuclear ribonucleoprotein R	HNRNPR	33.654	30	0	23.9959
Q3ZCM7	Q3ZCM7	Tubulin beta-8 chain	TUBB8	14.988	5	0	23.982
P61978	P61978	Heterogeneous nuclear ribonucleoprotein K	HNRNPK	23.239	20	0	23.9674
P49411	P49411	Elongation factor Tu, mitochondrial	TUFM	42.321	21	0	23.9279
Q00653;Q04864	Q00653	Nuclear factor NF-kappa-B p100 subunit;Nuclear factor NF-kappa-B p52 subunit	NFKB2	47.701	39	0	23.9241
Q9BV40	Q9BV40	Vesicle-associated membrane protein 8	VAMP8	7.7659	8	0	23.9151
P17812;Q9NRF8	P17812	CTP synthase 1	CTPS1	42.95	31	0	23.9108
Q9BUF5	Q9BUF5	Tubulin beta-6 chain	TUBB6	18.997	15	0	23.8312
P62487	P62487	DNA-directed RNA polymerase II subunit RPB7	POLR2G	7.3058	6	0	23.7722
Q12906	Q12906	Interleukin enhancer-binding factor 3	ILF3	25.495	29	0	23.7106
Q13509	Q13509	Tubulin beta-3 chain	TUBB3	34.979	9	0	23.6936
P62805	P62805	Histone H4	HIST1H4A	7.9094	7	0	23.6872
Q9NR56	Q9NR56	Muscleblind-like protein 1	MBNL1	4.3444	2	0	23.6614
P32322	P32322	Pyrroline-5-carboxylate reductase 1, mitochondrial	PYCR1	20.629	12	0	23.639
Q86T24	Q86T24	Transcriptional regulator Kaiso	ZBTB33	30.01	18	0	23.6121
Q6P5R6	Q6P5R6	60S ribosomal protein L22-like 1	RPL22L1	1.9104	4	0.0054945	23.6102
Q15293	Q15293	Reticulocalbin-1	RCN1	11.428	9	0	23.5678
P36957	P36957	Dihydrolipoyllysine-residue succinyltransferase component of 2-oxoglutarate dehydrogenase complex, mitochondrial	DLST	23.447	10	0	23.5661
P07910;P0DMR1;O60812;B7ZW38;B2RXH8	P07910;P0DMR1;O60812;B7ZW38;B2RXH8	Heterogeneous nuclear ribonucleoproteins C1/C2;Heterogeneous nuclear ribonucleoprotein C-like 4;Heterogeneous nuclear ribonucleoprotein C-like 1;Heterogeneous nuclear ribonucleoprotein C-like 3;Heterogeneous nuclear ribonucleoprotein C-like 2	HNRNPC;HNRNPCL4;HNRNPCL1;HNRNPCL3;HNRNPCL2	8.9793	11	0	23.5438
P46087	P46087	Probable 28S rRNA (cytosine(4447)-C(5))-methyltransferase	NOP2	38.495	17	0	23.5368
Q9HCE1	Q9HCE1	Putative helicase MOV-10	MOV10	67.149	47	0	23.5316
O76021	O76021	Ribosomal L1 domain-containing protein 1	RSL1D1	14.073	20	0	23.5252
Q9P1Z2	Q9P1Z2	Calcium-binding and coiled-coil domain-containing protein 1	CALCOCO1	60.702	21	0	23.5099
Q13765;E9PAV3;Q9BZK3	Q13765;E9PAV3	Nascent polypeptide-associated complex subunit alpha;Nascent polypeptide-associated complex subunit alpha, muscle-specific form	NACA	6.1291	5	0	23.4955
Q7KZ85	Q7KZ85	Transcription elongation factor SPT6	SUPT6H	107.71	56	0	23.3344
Q9HD67	Q9HD67	Unconventional myosin-X	MYO10	89.805	62	0	23.3111
Q9NZI8	Q9NZI8	Insulin-like growth factor 2 mRNA-binding protein 1	IGF2BP1	32.505	20	0	23.302
Q08211	Q08211	ATP-dependent RNA helicase A	DHX9	72.764	46	0	23.2859
P31943;P52597;P55795	P31943;P52597;P55795	Heterogeneous nuclear ribonucleoprotein H;Heterogeneous nuclear ribonucleoprotein H, N-terminally processed;Heterogeneous nuclear ribonucleoprotein F;Heterogeneous nuclear ribonucleoprotein F, N-terminally processed;Heterogeneous nuclear ribonucleoprotein H2	HNRNPH1;HNRNPF;HNRNPH2	16.069	9	0	23.2429
Q08380	Q08380	Galectin-3-binding protein	LGALS3BP	20.977	15	0	23.2158
P11142;P54652;P34931;P0DMV9;P0DMV8;P11021	P11142;P54652	Heat shock cognate 71 kDa protein;Heat shock-related 70 kDa protein 2	HSPA8;HSPA2	32.971	22	0	23.2153
Q15836;P63027	Q15836;P63027	Vesicle-associated membrane protein 3;Vesicle-associated membrane protein 2	VAMP3;VAMP2	4.0486	3	0	23.2145
Q13601	Q13601	KRR1 small subunit processome component homolog	KRR1	6.0425	8	0	23.2107
O60220	O60220	Mitochondrial import inner membrane translocase subunit Tim8 A	TIMM8A	5.8531	4	0	23.1862
P05783;CON__H-INV:HIT000015463	P05783	Keratin, type I cytoskeletal 18	KRT18	9.073	10	0	23.1668
Q9UQ80	Q9UQ80	Proliferation-associated protein 2G4	PA2G4	15.393	16	0	23.1005
P0CW18	P0CW18	Serine protease 56	PRSS56	38.775	21	0	23.0986
A6NHQ2	A6NHQ2	rRNA/tRNA 2-O-methyltransferase fibrillarin-like protein 1	FBLL1	3.3312	3	0	23.0917
Q00839	Q00839	Heterogeneous nuclear ribonucleoprotein U	HNRNPU	37.439	19	0	22.9637
P02786	P02786	Transferrin receptor protein 1;Transferrin receptor protein 1, serum form	TFRC	43.464	27	0	22.9591
Q15366;P57721;Q15365;P57723	Q15366;P57721	Poly(rC)-binding protein 2;Poly(rC)-binding protein 3	PCBP2;PCBP3	14.519	11	0	22.9553
P10515	P10515	Dihydrolipoyllysine-residue acetyltransferase component of pyruvate dehydrogenase complex, mitochondrial	DLAT	15.478	17	0	22.9311
P40227	P40227	T-complex protein 1 subunit zeta	CCT6A	14.156	13	0	22.8505
O43900	O43900	Prickle-like protein 3	PRICKLE3	10.516	6	0	22.8372
Q8IXW5	Q8IXW5	Putative RNA polymerase II subunit B1 CTD phosphatase RPAP2	RPAP2	21.659	15	0	22.786
P60709;Q6S8J3;A5A3E0;P0CG38;Q562R1;Q9BYX7;P0CG39	P60709	Actin, cytoplasmic 1;Actin, cytoplasmic 1, N-terminally processed	ACTB	8.5113	6	0	22.7686
O00567	O00567	Nucleolar protein 56	NOP56	21.628	13	0	22.6981
Q8N680	Q8N680	Zinc finger and BTB domain-containing protein 2	ZBTB2	15.844	9	0	22.6488
Q14192	Q14192	Four and a half LIM domains protein 2	FHL2	7.2818	8	0	22.6436
Q8N7C3	Q8N7C3	Probable E3 ubiquitin-protein ligase TRIML2	TRIML2	22.535	12	0	22.6315
Q96S55	Q96S55	ATPase WRNIP1	WRNIP1	22.342	15	0	22.5967
P50454	P50454	Serpin H1	SERPINH1	11.937	9	0	22.5759
Q9NZB2;Q5T035	Q9NZB2	Constitutive coactivator of PPAR-gamma-like protein 1	FAM120A	46.444	26	0	22.5565
P62304	P62304	Small nuclear ribonucleoprotein E	SNRPE	3.7613	3	0	22.5473
P36542	P36542	ATP synthase subunit gamma, mitochondrial	ATP5C1	5.0108	8	0	22.532
Q92616	Q92616	Translational activator GCN1	GCN1L1	101.74	66	0	22.5194
P21333;O75369;Q14315	P21333	Filamin-A	FLNA	112.35	59	0	22.515
Q96QR8	Q96QR8	Transcriptional activator protein Pur-beta	PURB	2.556	2	0	22.5091
P30740	P30740	Leukocyte elastase inhibitor	SERPINB1	7.9374	6	0	22.5048
Q53H96	Q53H96	Pyrroline-5-carboxylate reductase 3	PYCRL	8.6323	9	0	22.4594
Q12933	Q12933	TNF receptor-associated factor 2	TRAF2	24.122	13	0	22.4361
P51148;P61020;P20339	P51148;P61020;P20339	Ras-related protein Rab-5C;Ras-related protein Rab-5B;Ras-related protein Rab-5A	RAB5C;RAB5B;RAB5A	3.8308	6	0	22.3744
O60506	O60506	Heterogeneous nuclear ribonucleoprotein Q	SYNCRIP	19.268	13	0	22.3375
O95816	O95816	BAG family molecular chaperone regulator 2	BAG2	10.12	6	0	22.2874
P35221	P35221	Catenin alpha-1	CTNNA1	37.995	20	0	22.2635
Q15654	Q15654	Thyroid receptor-interacting protein 6	TRIP6	10.67	7	0	22.2407
Q08J23	Q08J23	tRNA (cytosine(34)-C(5))-methyltransferase	NSUN2	28.45	16	0	22.2346
A6NHL2	A6NHL2	Tubulin alpha chain-like 3	TUBAL3	11.727	6	0	22.232
Q96FJ2;P63167	Q96FJ2;P63167	Dynein light chain 2, cytoplasmic;Dynein light chain 1, cytoplasmic	DYNLL2;DYNLL1	2.6702	2	0	22.2282
P33993	P33993	DNA replication licensing factor MCM7	MCM7	26.862	18	0	22.2007
P62491;Q15907	P62491;Q15907	Ras-related protein Rab-11A;Ras-related protein Rab-11B	RAB11A;RAB11B	5.9216	6	0	22.1516
O43175	O43175	D-3-phosphoglycerate dehydrogenase	PHGDH	14.31	11	0	22.1495
Q9BQ67	Q9BQ67	Glutamate-rich WD repeat-containing protein 1	GRWD1	13.727	7	0	22.1373
P25705	P25705	ATP synthase subunit alpha, mitochondrial	ATP5A1	20.505	14	0	22.1333
P35222;P14923	P35222	Catenin beta-1	CTNNB1	32.012	20	0	22.0997
Q9Y3D9	Q9Y3D9	28S ribosomal protein S23, mitochondrial	MRPS23	5.7442	3	0	22.0532
P06748	P06748	Nucleophosmin	NPM1	5.2529	5	0	22.0375
O43809	O43809	Cleavage and polyadenylation specificity factor subunit 5	NUDT21	6.2661	8	0	22.0371
Q8TDN6	Q8TDN6	Ribosome biogenesis protein BRX1 homolog	BRIX1	4.9989	7	0	21.9363
P62316	P62316	Small nuclear ribonucleoprotein Sm D2	SNRPD2	4.8299	4	0	21.8871
Q9BRJ6	Q9BRJ6	Uncharacterized protein C7orf50	C7orf50	3.8815	2	0	21.8693
Q9NP97;Q8TF09	Q9NP97;Q8TF09	Dynein light chain roadblock-type 1;Dynein light chain roadblock-type 2	DYNLRB1;DYNLRB2	3.4713	3	0	21.7605
P17987	P17987	T-complex protein 1 subunit alpha	TCP1	11.283	11	0	21.7418
Q6NZI2	Q6NZI2	Polymerase I and transcript release factor	PTRF	16.777	5	0	21.7098
Q9Y4R8	Q9Y4R8	Telomere length regulation protein TEL2 homolog	TELO2	18.566	13	0	21.7035
Q6PKG0;Q659C4	Q6PKG0	La-related protein 1	LARP1	13.887	16	0	21.6904
P09622	P09622	Dihydrolipoyl dehydrogenase, mitochondrial	DLD	10.915	10	0	21.6824
Q9Y221	Q9Y221	60S ribosome subunit biogenesis protein NIP7 homolog	NIP7	3.8732	4	0	21.6721
A2RRH5	A2RRH5	WD repeat-containing protein 27	WDR27	2.515	4	0	21.6619
P37108	P37108	Signal recognition particle 14 kDa protein	SRP14	7.5408	3	0	21.6199
P63162;P14678	P63162;P14678	Small nuclear ribonucleoprotein-associated protein N;Small nuclear ribonucleoprotein-associated proteins B and B	SNRPN;SNRPB	4.6896	6	0	21.6079
P04350	P04350	Tubulin beta-4A chain	TUBB4A	3.4637	7	0	21.5895
Q16630	Q16630	Cleavage and polyadenylation specificity factor subunit 6	CPSF6	6.5251	3	0	21.511
Q92900	Q92900	Regulator of nonsense transcripts 1	UPF1	27.709	17	0	21.4487
Q15717	Q15717	ELAV-like protein 1	ELAVL1	16.009	5	0	21.4233
Q2VIR3;P41091	Q2VIR3;P41091	Putative eukaryotic translation initiation factor 2 subunit 3-like protein;Eukaryotic translation initiation factor 2 subunit 3	EIF2S3L;EIF2S3	5.6443	5	0	21.3273
P62195	P62195	26S protease regulatory subunit 8	PSMC5	6.8717	5	0	21.2953
O96006	O96006	Zinc finger BED domain-containing protein 1	ZBED1	7.2843	9	0	21.269
P51149	P51149	Ras-related protein Rab-7a	RAB7A	7.6532	6	0	21.2525
Q96CT7	Q96CT7	Coiled-coil domain-containing protein 124	CCDC124	6.3436	2	0	21.2514
Q99848	Q99848	Probable rRNA-processing protein EBP2	EBNA1BP2	2.9229	4	0	21.2009
Q96EY1	Q96EY1	DnaJ homolog subfamily A member 3, mitochondrial	DNAJA3	6.573	5	0	21.198
P05455	P05455	Lupus La protein	SSB	6.0225	5	0	21.1704
Q9Y2L1	Q9Y2L1	Exosome complex exonuclease RRP44	DIS3	27.566	11	0	21.079
Q9ULX3	Q9ULX3	RNA-binding protein NOB1	NOB1	4.6739	3	0	21.0517
P16989	P16989	Y-box-binding protein 3	YBX3	7.9489	3	0	21.0411
P51398	P51398	28S ribosomal protein S29, mitochondrial	DAP3	7.4091	3	0	21.002
O00743	O00743	Serine/threonine-protein phosphatase 6 catalytic subunit;Serine/threonine-protein phosphatase 6 catalytic subunit, N-terminally processed	PPP6C	3.3525	2	0	20.9994
Q9UI10	Q9UI10	Translation initiation factor eIF-2B subunit delta	EIF2B4	4.7325	5	0	20.9958
Q9BQG0	Q9BQG0	Myb-binding protein 1A	MYBBP1A	23.474	17	0	20.9802
P13674	P13674	Prolyl 4-hydroxylase subunit alpha-1	P4HA1	9.602	5	0	20.9466
Q9BUJ2	Q9BUJ2	Heterogeneous nuclear ribonucleoprotein U-like protein 1	HNRNPUL1	11.624	5	0	20.9349
P21953	P21953	2-oxoisovalerate dehydrogenase subunit beta, mitochondrial	BCKDHB	3.7675	3	0	20.9271
Q16576;Q09028	Q16576;Q09028	Histone-binding protein RBBP7;Histone-binding protein RBBP4	RBBP7;RBBP4	2.9909	1	0	20.863
Q9BYD3	Q9BYD3	39S ribosomal protein L4, mitochondrial	MRPL4	2.9212	2	0	20.8495
Q9Y2X3	Q9Y2X3	Nucleolar protein 58	NOP58	4.5761	5	0	20.789
O00303	O00303	Eukaryotic translation initiation factor 3 subunit F	EIF3F	16.983	6	0	20.7627
Q9NW13	Q9NW13	RNA-binding protein 28	RBM28	5.4436	5	0	20.7252
O15020	O15020	Spectrin beta chain, non-erythrocytic 2	SPTBN2	2.4127	2	0	20.7251
P10398;P04049;P15056	P10398;P04049;P15056	Serine/threonine-protein kinase A-Raf;RAF proto-oncogene serine/threonine-protein kinase;Serine/threonine-protein kinase B-raf	ARAF;RAF1;BRAF	5.619	6	0	20.6733
P42566	P42566	Epidermal growth factor receptor substrate 15	EPS15	8.0333	8	0	20.6605
O75616	O75616	GTPase Era, mitochondrial	ERAL1	3.3058	2	0	20.6231
Q9BV20	Q9BV20	Methylthioribose-1-phosphate isomerase	MRI1	3.7833	5	0	20.57
Q9UGI8	Q9UGI8	Testin	TES	6.0498	5	0	20.559
Q58FF8	Q58FF8	Putative heat shock protein HSP 90-beta 2	HSP90AB2P	3.0569	2	0	20.5363
Q9UKB1;Q9Y297	Q9UKB1	F-box/WD repeat-containing protein 11	FBXW11	6.0765	2	0	20.4927
P17066;P48741	P17066;P48741	Heat shock 70 kDa protein 6;Putative heat shock 70 kDa protein 7	HSPA6;HSPA7	6.19	3	0	20.4876
Q9NZM1	Q9NZM1	Myoferlin	MYOF	17.509	12	0	20.4736
P09012	P09012	U1 small nuclear ribonucleoprotein A	SNRPA	2.8986	1	0	20.4507
Q9Y262	Q9Y262	Eukaryotic translation initiation factor 3 subunit L	EIF3L	7.2206	7	0	20.3956
Q9Y2Q9	Q9Y2Q9	28S ribosomal protein S28, mitochondrial	MRPS28	2.1963	1	0	20.3621
Q92552	Q92552	28S ribosomal protein S27, mitochondrial	MRPS27	4.4148	2	0	20.3482
Q96SB4;Q9UPE1;P78362	Q96SB4;Q9UPE1;P78362	SRSF protein kinase 1;SRSF protein kinase 3;SRSF protein kinase 2;SRSF protein kinase 2 N-terminal;SRSF protein kinase 2 C-terminal	SRPK1;SRPK3;SRPK2	3.3982	3	0	20.3445
O60610	O60610	Protein diaphanous homolog 1	DIAPH1	3.2719	4	0	20.3126
P11169;Q8TDB8	P11169;Q8TDB8	Solute carrier family 2, facilitated glucose transporter member 3;Solute carrier family 2, facilitated glucose transporter member 14	SLC2A3;SLC2A14	2.061	3	0	20.2767
P49368	P49368	T-complex protein 1 subunit gamma	CCT3	5.4069	2	0	20.2626
Q14152	Q14152	Eukaryotic translation initiation factor 3 subunit A	EIF3A	11.409	8	0	20.2577
Q9Y399	Q9Y399	28S ribosomal protein S2, mitochondrial	MRPS2	2.6541	1	0	20.245
Q9BVA1;Q13885	Q9BVA1;Q13885	Tubulin beta-2B chain;Tubulin beta-2A chain	TUBB2B;TUBB2A	3.6185	2	0	20.2342
P52272	P52272	Heterogeneous nuclear ribonucleoprotein M	HNRNPM	5.7492	5	0	20.0877
Q9BPW8	Q9BPW8	Protein NipSnap homolog 1	NIPSNAP1	2.8271	1	0	20.0455
P82930	P82930	28S ribosomal protein S34, mitochondrial	MRPS34	2.0276	3	0.0027701	20.0211
Q9H000	Q9H000	Probable E3 ubiquitin-protein ligase makorin-2	MKRN2	2.1169	3	0	20.0088
P55084	P55084	Trifunctional enzyme subunit beta, mitochondrial;3-ketoacyl-CoA thiolase	HADHB	2.389	2	0	19.9937
Q9H2G4	Q9H2G4	Testis-specific Y-encoded-like protein 2	TSPYL2	2.039	3	0	19.9005
Q9Y678;Q9UBF2	Q9Y678;Q9UBF2	Coatomer subunit gamma-1;Coatomer subunit gamma-2	COPG1;COPG2	4.6431	5	0	19.8941
P20645	P20645	Cation-dependent mannose-6-phosphate receptor	M6PR	3.7374	1	0	19.8567
P55884	P55884	Eukaryotic translation initiation factor 3 subunit B	EIF3B	5.4638	3	0	19.8401
Q2NL82	Q2NL82	Pre-rRNA-processing protein TSR1 homolog	TSR1	4.6167	2	0	19.7794
O95163	O95163	Elongator complex protein 1	IKBKAP	6.5256	6	0	19.7593
P11498	P11498	Pyruvate carboxylase, mitochondrial	PC	14.464	6	0	19.7581
P53621	P53621	Coatomer subunit alpha;Xenin;Proxenin	COPA	5.381	4	0	19.6971
P62333	P62333	26S protease regulatory subunit 10B	PSMC6	5.2731	2	0	19.6713
Q8N0W3	Q8N0W3	L-fucose kinase	FUK	5.9493	5	0	19.6592
P60842;Q14240	P60842;Q14240	Eukaryotic initiation factor 4A-I;Eukaryotic initiation factor 4A-II;Eukaryotic initiation factor 4A-II, N-terminally processed	EIF4A1;EIF4A2	4.7041	3	0	19.6559
O95900	O95900	Probable tRNA pseudouridine synthase 2	TRUB2	7.2427	4	0	19.6116
P04406	P04406	Glyceraldehyde-3-phosphate dehydrogenase	GAPDH	3.2158	1	0	19.4863
P40939	P40939	Trifunctional enzyme subunit alpha, mitochondrial;Long-chain enoyl-CoA hydratase;Long chain 3-hydroxyacyl-CoA dehydrogenase	HADHA	7.8118	4	0	19.4728
Q13162	Q13162	Peroxiredoxin-4	PRDX4	2.8355	2	0	19.4127
Q7L2E3	Q7L2E3	Putative ATP-dependent RNA helicase DHX30	DHX30	10.582	3	0	19.4012
Q9UI30	Q9UI30	Multifunctional methyltransferase subunit TRM112-like protein	TRMT112	3.056	2	0	19.3952
Q96E29	Q96E29	Transcription termination factor 3, mitochondrial	MTERF3	1.9665	1	0.0027548	19.3807
P28340	P28340	DNA polymerase delta catalytic subunit	POLD1	7.4408	8	0	19.3493
P49327	P49327	Fatty acid synthase;[Acyl-carrier-protein] S-acetyltransferase;[Acyl-carrier-protein] S-malonyltransferase;3-oxoacyl-[acyl-carrier-protein] synthase;3-oxoacyl-[acyl-carrier-protein] reductase;3-hydroxyacyl-[acyl-carrier-protein] dehydratase;Enoyl-[acyl-carrier-protein] reductase;Oleoyl-[acyl-carrier-protein] hydrolase	FASN	14.085	10	0	19.2692
P60228	P60228	Eukaryotic translation initiation factor 3 subunit E	EIF3E	3.0874	2	0	19.2319
Q8NHV4	Q8NHV4	Protein NEDD1	NEDD1	4.6698	2	0	19.2206
Q7Z2T5	Q7Z2T5	TRMT1-like protein	TRMT1L	6.029	3	0	19.2001
Q9H9T3	Q9H9T3	Elongator complex protein 3	ELP3	3.5649	2	0	19.0881
P41252	P41252	Isoleucine--tRNA ligase, cytoplasmic	IARS	2.8084	5	0	19.0389
P11586	P11586	C-1-tetrahydrofolate synthase, cytoplasmic;Methylenetetrahydrofolate dehydrogenase;Methenyltetrahydrofolate cyclohydrolase;Formyltetrahydrofolate synthetase;C-1-tetrahydrofolate synthase, cytoplasmic, N-terminally processed	MTHFD1	4.2868	3	0	19.0099
O75127	O75127	Pentatricopeptide repeat-containing protein 1, mitochondrial	PTCD1	1.8768	2	0.0081967	18.9555
Q14204	Q14204	Cytoplasmic dynein 1 heavy chain 1	DYNC1H1	11.707	14	0	18.8837
P26599	P26599	Polypyrimidine tract-binding protein 1	PTBP1	3.4347	3	0	18.8827
Q13347	Q13347	Eukaryotic translation initiation factor 3 subunit I	EIF3I	2.709	1	0	18.8807
Q02880	Q02880	DNA topoisomerase 2-beta	TOP2B	6.2332	3	0	18.8103
Q9H3M7	Q9H3M7	Thioredoxin-interacting protein	TXNIP	2.656	2	0	18.7905
Q9Y6G9	Q9Y6G9	Cytoplasmic dynein 1 light intermediate chain 1	DYNC1LI1	3.442	1	0	18.7459
Q9NUJ3	Q9NUJ3	T-complex protein 11-like protein 1	TCP11L1	3.3472	3	0	18.697
P08195	P08195	4F2 cell-surface antigen heavy chain	SLC3A2	2.0617	1	0	18.6897
Q9P253	Q9P253	Vacuolar protein sorting-associated protein 18 homolog	VPS18	6.847	5	0	18.6305
P10155	P10155	60 kDa SS-A/Ro ribonucleoprotein	TROVE2	2.833	2	0	18.6197
Q86Y56	Q86Y56	Dynein assembly factor 5, axonemal	DNAAF5	6.6244	4	0	18.5764
P78527	P78527	DNA-dependent protein kinase catalytic subunit	PRKDC	13.896	9	0	18.5659
P04150	P04150	Glucocorticoid receptor	NR3C1	2.0532	1	0	18.4268
Q86TC9	Q86TC9	Myopalladin	MYPN	3.3953	2	0	18.3963
O43490	O43490	Prominin-1	PROM1	2.7187	2	0	18.3401
P53618	P53618	Coatomer subunit beta	COPB1	1.8684	1	0.0081744	18.3339
Q9BVQ7	Q9BVQ7	Spermatogenesis-associated protein 5-like protein 1	SPATA5L1	5.1876	2	0	18.2746
Q7L2H7	Q7L2H7	Eukaryotic translation initiation factor 3 subunit M	EIF3M	2.5628	3	0	18.1911
Q5TA45	Q5TA45	Integrator complex subunit 11	CPSF3L	1.9781	3	0.0027624	18.0246
Q9H6S0	Q9H6S0	Probable ATP-dependent RNA helicase YTHDC2	YTHDC2	3.3097	4	0	17.9601
Q86U38	Q86U38	Nucleolar protein 9	NOP9	2.7663	3	0	17.7984
Q16531	Q16531	DNA damage-binding protein 1	DDB1	2.7711	2	0	17.7152
P07814	P07814	Bifunctional glutamate/proline--tRNA ligase;Glutamate--tRNA ligase;Proline--tRNA ligase	EPRS	3.4177	2	0	17.4411
Q99575	Q99575	Ribonucleases P/MRP protein subunit POP1	POP1	2.8013	2	0	17.41
P18074	P18074	TFIIH basal transcription factor complex helicase XPD subunit	ERCC2	2.259	1	0	17.3739
Q9UNY4	Q9UNY4	Transcription termination factor 2	TTF2	2.6104	2	0	17.2588
P98170	P98170	E3 ubiquitin-protein ligase XIAP	XIAP	4.9446	3	0	17.0497
Q12769	Q12769	Nuclear pore complex protein Nup160	NUP160	2.4675	2	0	17.0161
O94915	O94915	Protein furry homolog-like	FRYL	3.7201	4	0	16.9816
P19838	P19838	Nuclear factor NF-kappa-B p105 subunit;Nuclear factor NF-kappa-B p50 subunit	NFKB1	2.7805	1	0	16.693
Q8WXH0	Q8WXH0	Nesprin-2	SYNE2	3.5001	2	0	16.5154
O00160;Q12965	O00160;Q12965	Unconventional myosin-If;Unconventional myosin-Ie	MYO1F;MYO1E	2.4197	2	0	16.0605
Q14690	Q14690	Protein RRP5 homolog	PDCD11	2.1742	3	0	15.4588
Q9H1A4	Q9H1A4	Anaphase-promoting complex subunit 1	ANAPC1	2.8369	3	0	15.4367
O75165	O75165	DnaJ homolog subfamily C member 13	DNAJC13	2.2811	2	0	13.9933
